# IMPatienT: an Integrated web application to digitize, process and explore Multimodal PATIENt daTa

**DOI:** 10.1101/2022.04.08.487635

**Authors:** Corentin Meyer, Norma Beatriz Romero, Teresinha Evangelista, Brunot Cadot, Jocelyn Laporte, Anne Jeannin-Girardon, Pierre Collet, Kirsley Chennen, Olivier Poch

## Abstract

Medical acts, such as imaging, lead to the production of several medical text report that describes the relevant findings. This induces multimodality in patient data by linking image data to free-text and consequently, multimodal data have become central to drive research and improve diagnosis. However, the exploitation of patient data is challenging as the ecosystem of analysis tools is fragmented depending on the type of data (images, text, genetics), the task (processing, exploration) and domains of interest (clinical phenotype, histology). To address the challenges, we present IMPatienT (**I**ntegrated digital **M**ultimodal **PATIEN**t da**T**a), a simple, flexible and open-source web application to digitize, process and explore multimodal patient data. IMPatienT has a modular architecture to: (i) create a standard vocabulary for a domain, (ii) digitize and process free-text data, (iii) annotate images and perform image segmentation, and (iv) generate a visualization dashboard and perform diagnosis suggestions. We showcased IMPatienT on a corpus of 40 simulated muscle biopsy reports of congenital myopathy patients. As IMPatienT relies on a user-designed vocabulary, it can be adapted to any domain of research and can be used as a patient registry for exploratory data analysis (EDA). A demo instance of the application is available at https://impatient.lbgi.fr/.
