## Supplementary Table S2 for "IMPatienT: an Integrated web application to digitize, process and explore Multimodal PATIENt daTa"

Diag	N	Feature	Count	Frequency
UNCLEAR	8	MHO:000027 Centralized Nuclei	6	0.75
UNCLEAR	8	MHO:000006 Type 1 Atrophied (small)	5	0.62
UNCLEAR	8	MHO:000107 Structural Disorganisation	4	0.5
UNCLEAR	8	MHO:000083 Predominance Fibre Type 1	3	0.38
UNCLEAR	8	MHO:000013 Unequal Size	3	0.38
UNCLEAR	8	MHO:000028 Internalized nuclei	3	0.38
UNCLEAR	8	MHO:000048 Rods	3	0.38
UNCLEAR	8	MHO:000010 Type 2 Atrophied (small)	3	0.38
UNCLEAR	8	MHO:000005 Type 1 Hypertrophic (large)	3	0.38
UNCLEAR	8	MHO:000007 Type 1 Heterogeneous size	2	0.25
UNCLEAR	8	MHO:000129 Minicores	2	0.25
UNCLEAR	8	MHO:000031 Increase in the number of nuclei	2	0.25
UNCLEAR	8	MHO:000011 Type 2 Heterogeneous size	2	0.25
UNCLEAR	8	MHO:000040 Fuscinophilic material: Centralized	2	0.25
UNCLEAR	8	MHO:000072 Necklace Fibers	2	0.25
UNCLEAR	8	MHO:000074 Necrosis	2	0.25
UNCLEAR	8	MHO:000036 Fuscinophilic material: Dark clusters/aggregates	2	0.25
UNCLEAR	8	MHO:000009 Type 2 Hypertrophic (large)	2	0.25
UNCLEAR	8	MHO:000059 Fibrous connective tissue	2	0.25
UNCLEAR	8	MHO:000106 Structural Reorganisation	2	0.25
UNCLEAR	8	MHO:000075 Regeneration	1	0.12
UNCLEAR	8	MHO:000008 Fibre Type 2	1	0.12
UNCLEAR	8	MHO:000060 Lipomatous connective tissue	1	0.12
UNCLEAR	8	MHO:000003 Abnormal Biopsy	1	0.12
UNCLEAR	8	MHO:000174 Normal Situation	1	0.12
UNCLEAR	8	MHO:000030 Nuclei with Myotubular Aspects	1	0.12
UNCLEAR	8	MHO:000029 Sub-Sarcolemmal Nuclei	1	0.12
UNCLEAR	8	MHO:000004 Fibre Type 1	1	0.12
UNCLEAR	8	MHO:000057 Abnormal Neuromuscular Spindle	1	0.12
UNCLEAR	8	MHO:000015 No Topography	1	0.12
UNCLEAR	8	MHO:000050 Red Spike	1	0.12
UNCLEAR	8	MHO:000051 Red Dust	1	0.12
UNCLEAR	8	MHO:000073 Peripheral nail stroke	1	0.12
UNCLEAR	8	MHO:000033 Centralized Inclusions	1	0.12
UNCLEAR	8	MHO:000021 HETG: Rounded edge	1	0.12
UNCLEAR	8	MHO:000113 Oxy activity: Clear zone (pale)	1	0.12
UNCLEAR	8	MHO:000135 Abnormal COX activity	1	0.12
UNCLEAR	8	MHO:000126 Cores with Net Limits	1	0.12
UNCLEAR	8	MHO:000105 Oxy activity: Core-like alveolus	1	0.12
UNCLEAR	8	MHO:000081 Type Uniformity	1	0.12
UNCLEAR	8	MHO:000045 Fuscinophilic material: Rounded	1	0.12
UNCLEAR	8	MHO:000109 Irregular Intermyofibrillar Network	1	0.12
UNCLEAR	8	MHO:000124 Peripheral Cores	1	0.12
UNCLEAR	8	MHO:000125 Single Central Core	1	0.12
UNCLEAR	8	MHO:000127 Cores with Blurred Boundaries	1	0.12
UNCLEAR	8	MHO:000128 Cores over the whole Section	1	0.12
UNCLEAR	8	MHO:000044 Fuscinophilic material: Irregular edges	1	0.12
UNCLEAR	8	MHO:000122 Peripheral Mitochondrial Accumulation	1	0.12
UNCLEAR	8	MHO:000110 Rimmed Sarcolemma	1	0.12
ORPHA:607 Nemaline myopathy	14	MHO:000013 Unequal Size	13	0.93
ORPHA:607 Nemaline myopathy	14	MHO:000006 Type 1 Atrophied (small)	13	0.93
ORPHA:607 Nemaline myopathy	14	MHO:000036 Fuscinophilic material: Dark clusters/aggregates	13	0.93
ORPHA:607 Nemaline myopathy	14	MHO:000083 Predominance Fibre Type 1	13	0.93
ORPHA:607 Nemaline myopathy	14	MHO:000010 Type 2 Atrophied (small)	12	0.86
ORPHA:607 Nemaline myopathy	14	MHO:000048 Rods	12	0.86
ORPHA:607 Nemaline myopathy	14	MHO:000107 Structural Disorganisation	10	0.71
ORPHA:607 Nemaline myopathy	14	MHO:000151 Sudan Staining: Abornmal (Lipids Overload)	7	0.5
ORPHA:607 Nemaline myopathy	14	MHO:000081 Type Uniformity	6	0.43
ORPHA:607 Nemaline myopathy	14	MHO:000007 Type 1 Heterogeneous size	6	0.43
ORPHA:607 Nemaline myopathy	14	MHO:000027 Centralized Nuclei	5	0.36
ORPHA:607 Nemaline myopathy	14	MHO:000136 Local Abnormal COX activity	4	0.29
ORPHA:607 Nemaline myopathy	14	MHO:000064 Fatty tissue Increase	4	0.29
ORPHA:607 Nemaline myopathy	14	MHO:000033 Centralized Inclusions	3	0.21
ORPHA:607 Nemaline myopathy	14	MHO:000041 Fuscinophile matrial: Peripherals	3	0.21
ORPHA:607 Nemaline myopathy	14	MHO:000005 Type 1 Hypertrophic (large)	3	0.21
ORPHA:607 Nemaline myopathy	14	MHO:000113 Oxy activity: Clear zone (pale)	3	0.21
ORPHA:607 Nemaline myopathy	14	MHO:000121 Oxy Activity: Uncoloured Inclusion Zone	3	0.21
ORPHA:607 Nemaline myopathy	14	MHO:000118 Oxy activity: Blurred boundaries	3	0.21
ORPHA:607 Nemaline myopathy	14	MHO:000009 Type 2 Hypertrophic (large)	3	0.21
ORPHA:607 Nemaline myopathy	14	MHO:000096 Locally Abnormal ATP Activity (Clear Zone)	3	0.21
ORPHA:607 Nemaline myopathy	14	MHO:000074 Necrosis	3	0.21
ORPHA:607 Nemaline myopathy	14	MHO:000063 Connective Interstitial Tissue Increase	2	0.14
ORPHA:607 Nemaline myopathy	14	MHO:000045 Fuscinophilic material: Rounded	2	0.14
ORPHA:607 Nemaline myopathy	14	MHO:000152 Sudan Staining: Lipid Droplets	2	0.14
ORPHA:607 Nemaline myopathy	14	MHO:000114 Oxy activity: Central	2	0.14
ORPHA:607 Nemaline myopathy	14	MHO:000037 Fuscinophilic material: Granular	2	0.14
ORPHA:607 Nemaline myopathy	14	MHO:000003 Abnormal Biopsy	2	0.14
ORPHA:607 Nemaline myopathy	14	MHO:000140 Abnormal Phospholipase Activity Locally	2	0.14
ORPHA:607 Nemaline myopathy	14	MHO:000105 Oxy activity: Core-like alveolus	2	0.14
ORPHA:607 Nemaline myopathy	14	MHO:000015 No Topography	2	0.14
ORPHA:607 Nemaline myopathy	14	MHO:000011 Type 2 Heterogeneous size	2	0.14
ORPHA:607 Nemaline myopathy	14	MHO:000117 Oxy activity: Net limits	1	0.07
ORPHA:607 Nemaline myopathy	14	MHO:000138 Abnormal Phospholipase+AMP activity	1	0.07
ORPHA:607 Nemaline myopathy	14	MHO:000051 Red Dust	1	0.07
ORPHA:607 Nemaline myopathy	14	MHO:000068 Inflammation	1	0.07
ORPHA:607 Nemaline myopathy	14	MHO:000028 Internalized nuclei	1	0.07
ORPHA:607 Nemaline myopathy	14	MHO:000034 Peripheral Inclusions	1	0.07
ORPHA:607 Nemaline myopathy	14	MHO:000059 Fibrous connective tissue	1	0.07
ORPHA:607 Nemaline myopathy	14	MHO:000070 Increase in Endosymal Collagen	1	0.07
ORPHA:607 Nemaline myopathy	14	MHO:000174 Normal Situation	1	0.07
ORPHA:607 Nemaline myopathy	14	MHO:000054 Central Pale Zone	1	0.07
ORPHA:607 Nemaline myopathy	14	MHO:000143 Abnormal PAS Staining (Overload)	1	0.07
ORPHA:607 Nemaline myopathy	14	MHO:000040 Fuscinophilic material: Centralized	1	0.07
ORPHA:607 Nemaline myopathy	14	MHO:000123 Core	1	0.07
ORPHA:607 Nemaline myopathy	14	MHO:000044 Fuscinophilic material: Irregular edges	1	0.07
ORPHA:607 Nemaline myopathy	14	MHO:000125 Single Central Core	1	0.07
ORPHA:607 Nemaline myopathy	14	MHO:000087 Fibres 1 Grouped	1	0.07
ORPHA:607 Nemaline myopathy	14	MHO:000021 HETG: Rounded edge	1	0.07
ORPHA:607 Nemaline myopathy	14	MHO:000020 HETG: Angular	1	0.07
ORPHA:595 Centronuclear myopathy	6	MHO:000013 Unequal Size	6	1.0
ORPHA:595 Centronuclear myopathy	6	MHO:000028 Internalized nuclei	5	0.83
ORPHA:595 Centronuclear myopathy	6	MHO:000083 Predominance Fibre Type 1	5	0.83
ORPHA:595 Centronuclear myopathy	6	MHO:000027 Centralized Nuclei	5	0.83
ORPHA:595 Centronuclear myopathy	6	MHO:000107 Structural Disorganisation	4	0.67
ORPHA:595 Centronuclear myopathy	6	MHO:000072 Necklace Fibers	3	0.5
ORPHA:595 Centronuclear myopathy	6	MHO:000010 Type 2 Atrophied (small)	3	0.5
ORPHA:595 Centronuclear myopathy	6	MHO:000021 HETG: Rounded edge	3	0.5
ORPHA:595 Centronuclear myopathy	6	MHO:000081 Type Uniformity	3	0.5
ORPHA:595 Centronuclear myopathy	6	MHO:000009 Type 2 Hypertrophic (large)	2	0.33
ORPHA:595 Centronuclear myopathy	6	MHO:000029 Sub-Sarcolemmal Nuclei	2	0.33
ORPHA:595 Centronuclear myopathy	6	MHO:000030 Nuclei with Myotubular Aspects	2	0.33
ORPHA:595 Centronuclear myopathy	6	MHO:000070 Increase in Endosymal Collagen	2	0.33
ORPHA:595 Centronuclear myopathy	6	MHO:000006 Type 1 Atrophied (small)	2	0.33
ORPHA:595 Centronuclear myopathy	6	MHO:000091 Central ATP activity	2	0.33
ORPHA:595 Centronuclear myopathy	6	MHO:000031 Increase in the number of nuclei	1	0.17
ORPHA:595 Centronuclear myopathy	6	MHO:000059 Fibrous connective tissue	1	0.17
ORPHA:595 Centronuclear myopathy	6	MHO:000015 No Topography	1	0.17
ORPHA:595 Centronuclear myopathy	6	MHO:000060 Lipomatous connective tissue	1	0.17
ORPHA:595 Centronuclear myopathy	6	MHO:000063 Connective Interstitial Tissue Increase	1	0.17
ORPHA:595 Centronuclear myopathy	6	MHO:000114 Oxy activity: Central	1	0.17
ORPHA:595 Centronuclear myopathy	6	MHO:000003 Abnormal Biopsy	1	0.17
ORPHA:595 Centronuclear myopathy	6	MHO:000118 Oxy activity: Blurred boundaries	1	0.17
ORPHA:595 Centronuclear myopathy	6	MHO:000105 Oxy activity: Core-like alveolus	1	0.17
ORPHA:595 Centronuclear myopathy	6	MHO:000104 Oxy activity: Targettoide aspect	1	0.17
ORPHA:595 Centronuclear myopathy	6	MHO:000046 Purplish appearance (unclear outline)	1	0.17
ORPHA:595 Centronuclear myopathy	6	MHO:000096 Locally Abnormal ATP Activity (Clear Zone)	1	0.17
ORPHA:595 Centronuclear myopathy	6	MHO:000020 HETG: Angular	1	0.17
ORPHA:595 Centronuclear myopathy	6	MHO:000025 HETG: Annular fibre	1	0.17
ORPHA:172976 Congenital myopathy with cores	12	MHO:000013 Unequal Size	11	0.92
ORPHA:172976 Congenital myopathy with cores	12	MHO:000027 Centralized Nuclei	9	0.75
ORPHA:172976 Congenital myopathy with cores	12	MHO:000083 Predominance Fibre Type 1	8	0.67
ORPHA:172976 Congenital myopathy with cores	12	MHO:000125 Single Central Core	8	0.67
ORPHA:172976 Congenital myopathy with cores	12	MHO:000113 Oxy activity: Clear zone (pale)	7	0.58
ORPHA:172976 Congenital myopathy with cores	12	MHO:000107 Structural Disorganisation	7	0.58
ORPHA:172976 Congenital myopathy with cores	12	MHO:000010 Type 2 Atrophied (small)	7	0.58
ORPHA:172976 Congenital myopathy with cores	12	MHO:000124 Peripheral Cores	7	0.58
ORPHA:172976 Congenital myopathy with cores	12	MHO:000015 No Topography	7	0.58
ORPHA:172976 Congenital myopathy with cores	12	MHO:000028 Internalized nuclei	6	0.5
ORPHA:172976 Congenital myopathy with cores	12	MHO:000126 Cores with Net Limits	6	0.5
ORPHA:172976 Congenital myopathy with cores	12	MHO:000006 Type 1 Atrophied (small)	5	0.42
ORPHA:172976 Congenital myopathy with cores	12	MHO:000105 Oxy activity: Core-like alveolus	5	0.42
ORPHA:172976 Congenital myopathy with cores	12	MHO:000096 Locally Abnormal ATP Activity (Clear Zone)	5	0.42
ORPHA:172976 Congenital myopathy with cores	12	MHO:000127 Cores with Blurred Boundaries	5	0.42
ORPHA:172976 Congenital myopathy with cores	12	MHO:000128 Cores over the whole Section	4	0.33
ORPHA:172976 Congenital myopathy with cores	12	MHO:000009 Type 2 Hypertrophic (large)	4	0.33
ORPHA:172976 Congenital myopathy with cores	12	MHO:000114 Oxy activity: Central	4	0.33
ORPHA:172976 Congenital myopathy with cores	12	MHO:000021 HETG: Rounded edge	4	0.33
ORPHA:172976 Congenital myopathy with cores	12	MHO:000022 HETG: Fibre segmentation	3	0.25
ORPHA:172976 Congenital myopathy with cores	12	MHO:000011 Type 2 Heterogeneous size	3	0.25
ORPHA:172976 Congenital myopathy with cores	12	MHO:000095 Abnormal ATPase activity	2	0.17
ORPHA:172976 Congenital myopathy with cores	12	MHO:000129 Minicores	2	0.17
ORPHA:172976 Congenital myopathy with cores	12	MHO:000115 Oxy activity: Peripheral	2	0.17
ORPHA:172976 Congenital myopathy with cores	12	MHO:000005 Type 1 Hypertrophic (large)	2	0.17
ORPHA:172976 Congenital myopathy with cores	12	MHO:000003 Abnormal Biopsy	1	0.08
ORPHA:172976 Congenital myopathy with cores	12	MHO:000041 Fuscinophile matrial: Peripherals	1	0.08
ORPHA:172976 Congenital myopathy with cores	12	MHO:000059 Fibrous connective tissue	1	0.08
ORPHA:172976 Congenital myopathy with cores	12	MHO:000050 Red Spike	1	0.08
ORPHA:172976 Congenital myopathy with cores	12	MHO:000060 Lipomatous connective tissue	1	0.08
ORPHA:172976 Congenital myopathy with cores	12	MHO:000040 Fuscinophilic material: Centralized	1	0.08
ORPHA:172976 Congenital myopathy with cores	12	MHO:000036 Fuscinophilic material: Dark clusters/aggregates	1	0.08
ORPHA:172976 Congenital myopathy with cores	12	MHO:000116 Oxy Activity: Crescent shape	1	0.08
ORPHA:172976 Congenital myopathy with cores	12	MHO:000145 PAS Staining: Irregular / Uneven	1	0.08
ORPHA:172976 Congenital myopathy with cores	12	MHO:000037 Fuscinophilic material: Granular	1	0.08
ORPHA:172976 Congenital myopathy with cores	12	MHO:000143 Abnormal PAS Staining (Overload)	1	0.08
ORPHA:172976 Congenital myopathy with cores	12	MHO:000118 Oxy activity: Blurred boundaries	1	0.08
ORPHA:172976 Congenital myopathy with cores	12	MHO:000029 Sub-Sarcolemmal Nuclei	1	0.08
ORPHA:172976 Congenital myopathy with cores	12	MHO:000112 Oxy activity: Disproportion	1	0.08
ORPHA:172976 Congenital myopathy with cores	12	MHO:000081 Type Uniformity	1	0.08
ORPHA:172976 Congenital myopathy with cores	12	MHO:000090 Acid-Resistant Activity (Type 1)	1	0.08
ORPHA:172976 Congenital myopathy with cores	12	MHO:000094 Halo activity	1	0.08
ORPHA:172976 Congenital myopathy with cores	12	MHO:000123 Core	1	0.08
ORPHA:172976 Congenital myopathy with cores	12	MHO:000104 Oxy activity: Targettoide aspect	1	0.08
ORPHA:172976 Congenital myopathy with cores	12	MHO:000131 NADH: Dark Atrophic Fibre	1	0.08
ORPHA:172976 Congenital myopathy with cores	12	MHO:000062 Interstitial alterations	1	0.08
ORPHA:172976 Congenital myopathy with cores	12	MHO:000046 Purplish appearance (unclear outline)	1	0.08
ORPHA:172976 Congenital myopathy with cores	12	MHO:000117 Oxy activity: Net limits	1	0.08
ORPHA:172976 Congenital myopathy with cores	12	MHO:000063 Connective Interstitial Tissue Increase	1	0.08
